# From Snapshots to Structure: A Novel Method for Reconstructing Directed Microbial Interaction Networks from Compositional Data

**DOI:** 10.1101/2025.08.16.670688

**Authors:** N Ranjith

## Abstract

Microbial communities are shaped by complex ecological interactions, but inferring these from 16S rRNA gene sequencing remains challenging due to data compositionality and the limitations of correlation-based methods. We present a novel framework that reconstructs directed, signed, and weighted microbial interaction networks from cross-sectional compositional data, without requiring time-series or predefined dynamic models. Using asymmetric slopes and a perturbation-informed strategy, This method infers interaction polarity and strength while accounting for compositional constraints. Applied to a synthetic gut microbiome, the framework uncovered taxon-specific trajectories, directional dependencies, and persistent interaction plasticity. Persistent Directed Acyclic Graph motifs identified keystone initiators, while other taxa served as resilient hubs. A quadrant-based visualization clarified ecological influencers and responders. Inferred networks aligned interaction polarity with abundance trends, revealing a principle of polarity-driven succession. This approach enables predictive, mechanistic insights into microbial dynamics from static data, offering scalable tools for microbiome analysis, synthetic community design, and ecological theory development.
