## Supplementary material for "From Snapshots to Structure: A Novel Method for Reconstructing Directed Microbial Interaction Networks from Compositional Data": OTU Abundance table

Taxon	B1T0	B2T0	B3T0	B4T0	B1T24	B2T24	B3T24	B4T24	B1T48	B2T48	B3T48	B4T48	B1T72	B2T72	B3T72	B4T72	B1T96	B2T96	B3T96	B4T96
Agathobacter rectalis	904	607	599	1253	1982	339	5418	10386	2875	1452	2650	4340	1920	2498	1345	1181	2320	2033	10838	8122
Anaerobutyricum soehngenii	302	233	266	173	14	3	30	267	23	21	45	9	13	21	8	16	14	18	54	48
Bacteroides ovatus	599	325	326	797	1238	267	2391	1343	2475	934	1730	993	1169	1122	663	220	820	1292	3830	1014
Bacteroides xylanisolvens	1125	605	750	1536	2482	559	4836	2395	5046	1858	3401	1766	2367	2056	1249	362	1682	2672	7297	1882
Coprococcus catus	223	149	158	224	301	61	119	231	206	128	57	19	84	127	43	3	103	121	209	52
Eubacterium siraeum	6661	4948	5706	7594	11841	2238	10962	3047	13847	7580	5108	3172	8790	10657	2489	2540	8463	7439	12889	13416
Faecalibacterium prausnitzii	3479	2582	2923	4092	5859	1183	5688	1922	6535	3759	2959	1831	4399	4930	1401	1331	4220	4156	8450	7552
Lachnospiraceae bacterium	692	452	462	512	598	115	790	1150	1110	610	600	617	726	789	404	252	1068	892	3530	2371
Roseburia intestinalis	573	388	469	1947	3872	569	619	2316	616	168	53	32	127	97	24	7	77	71	90	42
Subdoligranulum variabile	118	105	105	71	24	3	108	196	28	22	157	138	22	38	93	64	46	37	655	554
