## Supplementary material for "From Snapshots to Structure: A Novel Method for Reconstructing Directed Microbial Interaction Networks from Compositional Data": CLR Normalised OTU table

Name	B1T0	B2T0	B3T0	B4T0	B1T24	B2T24	B3T24	B4T24	B1T48	B2T48	B3T48	B4T48	B1T72	B2T72	B3T72	B4T72	B1T96	B2T96	B3T96	B4T96
Agathobacter rectalis	0.21	0.19	0.09	0.43	0.92	0.83	1.72	2.16	1.18	1.15	1.55	2.55	1.42	1.52	1.66	2.18	1.58	1.39	1.95	2.25
Anaerobutyricum soehngenii	-0.89	-0.76	-0.72	-1.55	-4.04	-3.89	-3.48	-1.50	-3.65	-3.09	-2.52	-3.63	-3.57	-3.26	-3.47	-2.12	-3.53	-3.34	-3.35	-2.88
Bacteroides ovatus	-0.20	-0.43	-0.51	-0.02	0.44	0.59	0.90	0.11	1.03	0.71	1.13	1.07	0.93	0.72	0.95	0.50	0.54	0.94	0.91	0.17
Bacteroides xylanisolvens	0.43	0.19	0.32	0.63	1.14	1.33	1.61	0.69	1.74	1.39	1.80	1.65	1.63	1.33	1.59	1.00	1.26	1.66	1.55	0.79
Coprococcus catus	-1.19	-1.21	-1.24	-1.29	-0.97	-0.88	-2.10	-1.65	-1.46	-1.28	-2.28	-2.88	-1.71	-1.46	-1.78	-3.79	-1.53	-1.43	-2.00	-2.80
Eubacterium siraeum	2.21	2.29	2.35	2.23	2.70	2.72	2.43	0.93	2.75	2.80	2.21	2.23	2.94	2.97	2.27	2.95	2.87	2.69	2.12	2.75
Faecalibacterium prausnitzii	1.56	1.64	1.68	1.61	2.00	2.08	1.77	0.47	2.00	2.10	1.67	1.68	2.25	2.20	1.70	2.30	2.18	2.11	1.70	2.17
Lachnospiraceae bacterium	-0.06	-0.10	-0.17	-0.47	-0.28	-0.25	-0.21	-0.04	0.23	0.28	0.07	0.60	0.45	0.37	0.46	0.64	0.80	0.57	0.83	1.02
Roseburia intestinalis	-0.25	-0.25	-0.15	0.87	1.59	1.35	-0.45	0.66	-0.36	-1.01	-2.36	-2.36	-1.29	-1.73	-2.37	-2.94	-1.83	-1.96	-2.84	-3.02
Subdoligranulum variabile	-1.83	-1.56	-1.65	-2.44	-3.50	-3.89	-2.20	-1.81	-3.45	-3.04	-1.27	-0.90	-3.05	-2.66	-1.01	-0.73	-2.34	-2.62	-0.86	-0.44
