## Supplementary material for "From Snapshots to Structure: A Novel Method for Reconstructing Directed Microbial Interaction Networks from Compositional Data": Filtered network table

meta	Name1	Name2	dir	vardirect	slope
T0	Coprococcus_catus	Subdoligranulum_variabile	>	-/+	6.922443724
T0	Coprococcus_catus	Bacteroides_ovatus	>	-/-	2.293858959
T0	Coprococcus_catus	Anaerobutyricum_soehngenii	>	-/+	6.888905693
T0	Coprococcus_catus	Agathobacter_rectalis	>	-/-	2.110747011
T0	Coprococcus_catus	Eubacterium_siraeum	>	-/-	0.06153607923
T0	Coprococcus_catus	Lachnospiraceae_bacterium 7_1_58FAA	>	-/+	4.015409956
T0	Coprococcus_catus	Bacteroides_xylanisolvens	>	-/-	2.795910151
T0	Coprococcus_catus	Roseburia_intestinalis	>	-/-	11.21013424
T0	Bacteroides_ovatus	Subdoligranulum_variabile	>	-/-	1.620784959
T0	Agathobacter_rectalis	Subdoligranulum_variabile	>	-/+	2.605174441
T0	Eubacterium_siraeum	Subdoligranulum_variabile	>	+/+	3.666059125
T0	Lachnospiraceae_bacterium 7_1_58FAA	Subdoligranulum_variabile	>	+/-	1.923698283
T0	Faecalibacterium_prausnitzii	Subdoligranulum_variabile	>	+/+	2.74199214
T0	Bacteroides_xylanisolvens	Subdoligranulum_variabile	>	-/+	2.039792049
T0	Subdoligranulum_variabile	Roseburia_intestinalis	>	-/-	1.309010244
T0	Bacteroides_ovatus	Anaerobutyricum_soehngenii	>	-/-	1.562203591
T0	Agathobacter_rectalis	Bacteroides_ovatus	>	+/+	1.453457594
T0	Eubacterium_siraeum	Bacteroides_ovatus	>	-/+	3.062774993
T0	Faecalibacterium_prausnitzii	Bacteroides_ovatus	>	-/+	3.050464374
T0	Bacteroides_ovatus	Roseburia_intestinalis	>	-/+	1.877470609
T0	Agathobacter_rectalis	Anaerobutyricum_soehngenii	>	-/+	2.653812206
T0	Eubacterium_siraeum	Anaerobutyricum_soehngenii	>	+/+	3.486488383
T0	Lachnospiraceae_bacterium 7_1_58FAA	Anaerobutyricum_soehngenii	>	+/-	1.914640903
T0	Faecalibacterium_prausnitzii	Anaerobutyricum_soehngenii	>	+/+	2.382099317
T0	Bacteroides_xylanisolvens	Anaerobutyricum_soehngenii	>	-/+	1.87084349
T0	Anaerobutyricum_soehngenii	Roseburia_intestinalis	>	-/-	1.364135696
T0	Eubacterium_siraeum	Agathobacter_rectalis	>	-/+	1.503525696
T0	Agathobacter_rectalis	Lachnospiraceae_bacterium 7_1_58FAA	>	+/-	1.067144708
T0	Faecalibacterium_prausnitzii	Agathobacter_rectalis	>	-/+	1.166955111
T0	Agathobacter_rectalis	Bacteroides_xylanisolvens	>	+/+	1.075713143
T0	Agathobacter_rectalis	Roseburia_intestinalis	>	+/+	3.459807478
T0	Eubacterium_siraeum	Lachnospiraceae_bacterium 7_1_58FAA	>	+/+	0.5293191958
T0	Faecalibacterium_prausnitzii	Eubacterium_siraeum	>	+/+	1.1824201
T0	Eubacterium_siraeum	Bacteroides_xylanisolvens	>	+/-	1.838538653
T0	Eubacterium_siraeum	Roseburia_intestinalis	>	+/-	3.01654784
T0	Faecalibacterium_prausnitzii	Lachnospiraceae_bacterium 7_1_58FAA	>	-/+	0.3538030926
T0	Lachnospiraceae_bacterium 7_1_58FAA	Roseburia_intestinalis	>	-/-	2.909360732
T0	Faecalibacterium_prausnitzii	Bacteroides_xylanisolvens	>	+/-	1.650087639
T0	Faecalibacterium_prausnitzii	Roseburia_intestinalis	>	+/-	0.8111124539
T0	Bacteroides_xylanisolvens	Roseburia_intestinalis	>	+/+	2.492331334
T72	Bacteroides_ovatus	Coprococcus_catus	>	+/+	4.129294323
T72	Anaerobutyricum_soehngenii	Coprococcus_catus	>	-/-	1.53239158
T72	Agathobacter_rectalis	Coprococcus_catus	>	-/+	3.059215134
T72	Eubacterium_siraeum	Coprococcus_catus	>	-/+	0.7448951774
T72	Lachnospiraceae_bacterium 7_1_58FAA	Coprococcus_catus	>	-/+	9.175069768
T72	Faecalibacterium_prausnitzii	Coprococcus_catus	>	-/+	1.46667078
T72	Bacteroides_xylanisolvens	Coprococcus_catus	>	+/+	3.070573158
T72	Roseburia_intestinalis	Coprococcus_catus	>	+/-	1.212407914
T72	Bacteroides_ovatus	Subdoligranulum_variabile	>	-/+	2.23102416
T72	Anaerobutyricum_soehngenii	Subdoligranulum_variabile	>	+/-	1.104200049
T72	Agathobacter_rectalis	Subdoligranulum_variabile	>	+/+	2.854876149
T72	Eubacterium_siraeum	Subdoligranulum_variabile	>	-/+	1.681337174
T72	Lachnospiraceae_bacterium 7_1_58FAA	Subdoligranulum_variabile	>	+/+	7.272668204
T72	Faecalibacterium_prausnitzii	Subdoligranulum_variabile	>	-/+	1.57900266
T72	Bacteroides_xylanisolvens	Subdoligranulum_variabile	>	-/+	2.022889427
T72	Roseburia_intestinalis	Subdoligranulum_variabile	>	-/-	1.550652327
T72	Bacteroides_ovatus	Anaerobutyricum_soehngenii	>	+/-	3.017568693
T72	Bacteroides_ovatus	Agathobacter_rectalis	>	+/-	1.307606732
T72	Bacteroides_ovatus	Eubacterium_siraeum	>	+/-	0.9299599172
T72	Lachnospiraceae_bacterium 7_1_58FAA	Bacteroides_ovatus	>	-/+	1.166719303
T72	Bacteroides_ovatus	Faecalibacterium_prausnitzii	>	+/-	0.8336989906
T72	Bacteroides_ovatus	Bacteroides_xylanisolvens	>	+/+	1.376294709
T72	Bacteroides_ovatus	Roseburia_intestinalis	>	+/+	2.166426576
T72	Agathobacter_rectalis	Anaerobutyricum_soehngenii	>	+/+	1.882784966
T72	Eubacterium_siraeum	Anaerobutyricum_soehngenii	>	+/+	0.7034109836
T72	Lachnospiraceae_bacterium 7_1_58FAA	Anaerobutyricum_soehngenii	>	+/+	5.012901843
T72	Faecalibacterium_prausnitzii	Anaerobutyricum_soehngenii	>	+/+	1.110047742
T72	Bacteroides_xylanisolvens	Anaerobutyricum_soehngenii	>	-/+	2.219065267
T72	Lachnospiraceae_bacterium 7_1_58FAA	Agathobacter_rectalis	>	+/+	2.709112554
T72	Agathobacter_rectalis	Roseburia_intestinalis	>	+/-	1.992250009
T72	Lachnospiraceae_bacterium 7_1_58FAA	Eubacterium_siraeum	>	+/+	0.3201482932
T72	Eubacterium_siraeum	Roseburia_intestinalis	>	+/+	0.5577015534
T72	Lachnospiraceae_bacterium 7_1_58FAA	Faecalibacterium_prausnitzii	>	+/+	0.6626287345
T72	Lachnospiraceae_bacterium 7_1_58FAA	Bacteroides_xylanisolvens	>	+/-	1.696126716
T72	Lachnospiraceae_bacterium 7_1_58FAA	Roseburia_intestinalis	>	+/-	4.939543842
T72	Faecalibacterium_prausnitzii	Roseburia_intestinalis	>	+/+	0.3973994105
T72	Bacteroides_xylanisolvens	Roseburia_intestinalis	>	+/+	1.778414615
T96	Coprococcus_catus	Subdoligranulum_variabile	>	-/-	1.59178482
T96	Bacteroides_ovatus	Coprococcus_catus	>	+/+	1.276504077
T96	Anaerobutyricum_soehngenii	Coprococcus_catus	>	-/-	2.04757357
T96	Agathobacter_rectalis	Coprococcus_catus	>	-/+	1.580501302
T96	Eubacterium_siraeum	Coprococcus_catus	>	+/+	0.165167491
T96	Lachnospiraceae_bacterium 7_1_58FAA	Coprococcus_catus	>	-/+	2.993535739
T96	Faecalibacterium_prausnitzii	Coprococcus_catus	>	-/+	0.04417552111
T96	Bacteroides_xylanisolvens	Coprococcus_catus	>	+/+	1.293733112
T96	Bacteroides_ovatus	Subdoligranulum_variabile	>	-/+	1.46848929
T96	Anaerobutyricum_soehngenii	Subdoligranulum_variabile	>	+/-	2.838629488
T96	Agathobacter_rectalis	Subdoligranulum_variabile	>	+/+	2.76175594
T96	Eubacterium_siraeum	Subdoligranulum_variabile	>	-/+	1.42006372
T96	Lachnospiraceae_bacterium 7_1_58FAA	Subdoligranulum_variabile	>	+/+	4.947758961
T96	Faecalibacterium_prausnitzii	Subdoligranulum_variabile	>	-/+	1.676303232
T96	Bacteroides_xylanisolvens	Subdoligranulum_variabile	>	-/+	1.628112579
T96	Roseburia_intestinalis	Subdoligranulum_variabile	>	-/-	1.745455534
T96	Anaerobutyricum_soehngenii	Bacteroides_ovatus	>	-/-	0.8699933251
T96	Lachnospiraceae_bacterium 7_1_58FAA	Bacteroides_ovatus	>	-/+	1.615862043
T96	Faecalibacterium_prausnitzii	Bacteroides_ovatus	>	-/+	0.9493874889
T96	Bacteroides_ovatus	Roseburia_intestinalis	>	+/+	0.6215447851
T96	Anaerobutyricum_soehngenii	Agathobacter_rectalis	>	-/+	1.072484666
T96	Lachnospiraceae_bacterium 7_1_58FAA	Anaerobutyricum_soehngenii	>	+/+	0.9415569238
T96	Anaerobutyricum_soehngenii	Bacteroides_xylanisolvens	>	-/-	1.018835774
T96	Anaerobutyricum_soehngenii	Roseburia_intestinalis	>	-/-	1.663379091
T96	Lachnospiraceae_bacterium 7_1_58FAA	Agathobacter_rectalis	>	+/+	1.91772504
T96	Faecalibacterium_prausnitzii	Agathobacter_rectalis	>	-/+	0.2991516162
T96	Agathobacter_rectalis	Roseburia_intestinalis	>	+/-	1.475527643
T96	Lachnospiraceae_bacterium 7_1_58FAA	Eubacterium_siraeum	>	+/+	0.003200586521
T96	Faecalibacterium_prausnitzii	Eubacterium_siraeum	>	+/+	1.438645387
T96	Eubacterium_siraeum	Roseburia_intestinalis	>	+/+	0.9446824187
T96	Lachnospiraceae_bacterium 7_1_58FAA	Faecalibacterium_prausnitzii	>	+/+	0.05443995825
T96	Lachnospiraceae_bacterium 7_1_58FAA	Bacteroides_xylanisolvens	>	+/-	1.860351826
T96	Lachnospiraceae_bacterium 7_1_58FAA	Roseburia_intestinalis	>	+/-	2.394931861
T96	Faecalibacterium_prausnitzii	Bacteroides_xylanisolvens	>	+/-	0.8727171858
T96	Faecalibacterium_prausnitzii	Roseburia_intestinalis	>	+/+	1.111429063
T96	Bacteroides_xylanisolvens	Roseburia_intestinalis	>	+/+	0.7379744001
T48	Coprococcus_catus	Subdoligranulum_variabile	>	-/-	1.6163515
T48	Bacteroides_ovatus	Coprococcus_catus	>	-/+	2.727861216
T48	Anaerobutyricum_soehngenii	Coprococcus_catus	>	+/-	0.03018360408
T48	Eubacterium_siraeum	Coprococcus_catus	>	+/+	2.179840393
T48	Lachnospiraceae_bacterium 7_1_58FAA	Coprococcus_catus	>	-/+	1.707752373
T48	Faecalibacterium_prausnitzii	Coprococcus_catus	>	+/+	3.153888362
T48	Bacteroides_xylanisolvens	Coprococcus_catus	>	-/+	1.805543841
T48	Coprococcus_catus	Roseburia_intestinalis	>	-/+	1.183957642
T48	Bacteroides_ovatus	Subdoligranulum_variabile	>	+/+	3.956063819
T48	Anaerobutyricum_soehngenii	Subdoligranulum_variabile	>	+/-	0.632782283
T48	Agathobacter_rectalis	Subdoligranulum_variabile	>	+/+	1.636355134
T48	Eubacterium_siraeum	Subdoligranulum_variabile	>	-/+	3.846851623
T48	Lachnospiraceae_bacterium 7_1_58FAA	Subdoligranulum_variabile	>	+/+	1.915909306
T48	Faecalibacterium_prausnitzii	Subdoligranulum_variabile	>	-/+	5.411807668
T48	Bacteroides_xylanisolvens	Subdoligranulum_variabile	>	+/+	2.487372557
T48	Roseburia_intestinalis	Subdoligranulum_variabile	>	-/-	1.245982381
T48	Bacteroides_ovatus	Anaerobutyricum_soehngenii	>	+/+	0.08593271153
T48	Bacteroides_ovatus	Agathobacter_rectalis	>	+/+	1.705073543
T48	Bacteroides_ovatus	Eubacterium_siraeum	>	+/-	1.272175173
T48	Bacteroides_ovatus	Roseburia_intestinalis	>	+/-	2.644648892
T48	Eubacterium_siraeum	Anaerobutyricum_soehngenii	>	-/+	0.5239578757
T48	Lachnospiraceae_bacterium 7_1_58FAA	Anaerobutyricum_soehngenii	>	-/+	1.735530409
T48	Faecalibacterium_prausnitzii	Anaerobutyricum_soehngenii	>	-/+	0.6378452981
T48	Bacteroides_xylanisolvens	Anaerobutyricum_soehngenii	>	+/+	0.3705902771
T48	Anaerobutyricum_soehngenii	Roseburia_intestinalis	>	-/-	0.7784734488
T48	Eubacterium_siraeum	Agathobacter_rectalis	>	-/+	1.566345733
T48	Lachnospiraceae_bacterium 7_1_58FAA	Agathobacter_rectalis	>	+/+	2.261536245
T48	Faecalibacterium_prausnitzii	Agathobacter_rectalis	>	-/+	2.23774002
T48	Bacteroides_xylanisolvens	Agathobacter_rectalis	>	+/+	0.7046837796
T48	Agathobacter_rectalis	Roseburia_intestinalis	>	+/-	1.154583055
T48	Lachnospiraceae_bacterium 7_1_58FAA	Eubacterium_siraeum	>	-/+	0.2517634999
T48	Faecalibacterium_prausnitzii	Eubacterium_siraeum	>	+/+	1.443490043
T48	Bacteroides_xylanisolvens	Eubacterium_siraeum	>	-/+	1.003116508
T48	Eubacterium_siraeum	Roseburia_intestinalis	>	+/+	2.962647643
T48	Lachnospiraceae_bacterium 7_1_58FAA	Roseburia_intestinalis	>	+/-	1.039110369
T48	Faecalibacterium_prausnitzii	Roseburia_intestinalis	>	+/+	4.096713041
T48	Bacteroides_xylanisolvens	Roseburia_intestinalis	>	+/-	1.565941855
T24	Coprococcus_catus	Subdoligranulum_variabile	>	-/-	1.530456427
T24	Bacteroides_ovatus	Coprococcus_catus	>	-/+	0.4882505147
T24	Coprococcus_catus	Anaerobutyricum_soehngenii	>	-/-	0.9470344812
T24	Coprococcus_catus	Eubacterium_siraeum	>	-/+	0.6438176889
T24	Lachnospiraceae_bacterium 7_1_58FAA	Coprococcus_catus	>	-/-	2.870908424
T24	Coprococcus_catus	Faecalibacterium_prausnitzii	>	-/+	0.5844169758
T24	Bacteroides_xylanisolvens	Coprococcus_catus	>	-/+	0.2524812534
T24	Coprococcus_catus	Roseburia_intestinalis	>	-/+	1.526280978
T24	Bacteroides_ovatus	Subdoligranulum_variabile	>	-/+	0.6249409943
T24	Agathobacter_rectalis	Subdoligranulum_variabile	>	+/+	1.543668138
T24	Lachnospiraceae_bacterium 7_1_58FAA	Subdoligranulum_variabile	>	+/-	7.849938793
T24	Faecalibacterium_prausnitzii	Subdoligranulum_variabile	>	-/+	1.074257993
T24	Bacteroides_xylanisolvens	Subdoligranulum_variabile	>	-/+	0.8129877401
T24	Bacteroides_ovatus	Anaerobutyricum_soehngenii	>	+/-	2.430212351
T24	Bacteroides_ovatus	Agathobacter_rectalis	>	+/-	0.5937941585
T24	Bacteroides_ovatus	Eubacterium_siraeum	>	+/+	1.86860978
T24	Lachnospiraceae_bacterium 7_1_58FAA	Bacteroides_ovatus	>	-/-	1.887610628
T24	Bacteroides_ovatus	Faecalibacterium_prausnitzii	>	+/+	1.641231485
T24	Bacteroides_ovatus	Roseburia_intestinalis	>	+/-	1.345533964
T24	Agathobacter_rectalis	Anaerobutyricum_soehngenii	>	+/+	1.620385484
T24	Eubacterium_siraeum	Anaerobutyricum_soehngenii	>	-/+	1.370775122
T24	Lachnospiraceae_bacterium 7_1_58FAA	Anaerobutyricum_soehngenii	>	+/-	11.061903
T24	Faecalibacterium_prausnitzii	Anaerobutyricum_soehngenii	>	-/+	1.551806115
T24	Bacteroides_xylanisolvens	Anaerobutyricum_soehngenii	>	-/+	2.283885879
T24	Roseburia_intestinalis	Anaerobutyricum_soehngenii	>	-/+	0.3764752285
T24	Agathobacter_rectalis	Eubacterium_siraeum	>	+/-	1.159866851
T24	Lachnospiraceae_bacterium 7_1_58FAA	Agathobacter_rectalis	>	+/-	5.49882886
T24	Bacteroides_xylanisolvens	Agathobacter_rectalis	>	-/+	0.6765006058
T24	Agathobacter_rectalis	Roseburia_intestinalis	>	+/-	0.9765936406
T24	Lachnospiraceae_bacterium 7_1_58FAA	Eubacterium_siraeum	>	-/-	7.964554057
T24	Bacteroides_xylanisolvens	Eubacterium_siraeum	>	+/+	1.742384606
T24	Lachnospiraceae_bacterium 7_1_58FAA	Faecalibacterium_prausnitzii	>	-/-	6.984920464
T24	Lachnospiraceae_bacterium 7_1_58FAA	Bacteroides_xylanisolvens	>	-/-	2.488586455
T24	Lachnospiraceae_bacterium 7_1_58FAA	Roseburia_intestinalis	>	-/-	3.214090625
T24	Bacteroides_xylanisolvens	Faecalibacterium_prausnitzii	>	+/+	1.534114427
T24	Bacteroides_xylanisolvens	Roseburia_intestinalis	>	+/-	0.9118375457
